# Multiplexed conditional genome editing with Cas12a in *Drosophila*

**DOI:** 10.1101/2020.02.26.966333

**Authors:** Fillip Port, Maja Starostecka, Michael Boutros

## Abstract

CRISPR-Cas genome engineering has revolutionised biomedical research by enabling targeted genome modification with unprecedented ease. In the popular model organism *Drosophila melanogaster* gene editing has so far relied exclusively on the prototypical CRISPR nuclease Cas9. The availability of additional CRISPR systems could expand the genomic target space, offer additional modes of regulation and enable the independent manipulation of genes in different cell populations of the same animal. Here we describe a platform for efficient Cas12a gene editing in *Drosophila*. We show that Cas12a from *Lachnospiraceae bacterium*, but not *Acidaminococcus spec*., can mediate robust gene editing *in vivo*. In combination with most crRNAs, LbCas12a activity is strongly suppressed at lower temperatures, enabling control of gene editing by simply modulating temperature. LbCas12a can directly utilize compact crRNAs arrays that are substantially easier to construct than Cas9 sgRNA arrays, facilitating multiplex genome engineering of several target sites in parallel. Targeting genes with arrays of three crRNAs results in the induction of loss-of function phenotypes with comparable efficiencies than a state-of-the-art Cas9 system. Lastly, we show that cell type-specific expression of LbCas12a is sufficient to mediate tightly controlled gene editing in a variety of tissues, allowing detailed analysis of gene function in this multicellular organism. Cas12a gene editing substantially expands the genome engineering toolbox in this organism and will be a powerful method for the functional annotation of the *Drosophila* genome. This work also lays out principles for the development of multiplexed transgenic Cas12a genome engineering systems in other genetically tractable organisms.
