## Supplementary material for "Multiplexed conditional genome editing with Cas12a in *Drosophila*": SupplTab1

### Sheet: Sheet1
crRNA	Target site	used in
e	CAGGGAACTCCCACGTTATCCAC	Fig. 1 and 4
e2	CCTGGCCAGCAGCTTCTTCGACT	Fig. 1
e3	GGTCTGCTCCGGAGAACCCCTAT	Fig. 1
e4	TGAGCAGCTCCGCCTCCCTCCAT	Fig. 1
e5	AAGACGGCCCTAACCTTCGTGGA	Fig. 1
e6	CGTACACCGCCAACGAGGCGGTG	Fig. 1
e7	GCATACAGTTCGGTGGTGGATAA	Fig. 1
e8	CCCATCGATCCCAGCTTCCCGGC	Fig. 1
e9	GCTGCAGGAACCGGCCGTGGGTC	Fig. 1
y	GCAATCGGTTATTCGTCACTGTT	Fig. 1
se	TGAATATCTGGACGAGCAGTATC	Fig. 1
3xevi	GCTCGGTGTGTCCAGCGGGAAAC	Fig. 2 and 4
3xevi	GGTACGCCAGACGCATGTCGATT	Fig. 2 and 4
3xevi	CTGCTGTACTCACGCGGTGCAGG	Fig. 2 and 4
3xy	GTCGGGTATTCGGGAAAGCAAAG	Fig. 2 and 4
3xy	CCGAATACCCGACTAAAGGACCA	Fig. 2 and 4
3xy	GCAATCGGTTATTCGTCACTGTT	Fig. 2 and 4
2xCut	GACGAACTGCAGCGCTTGAGGGC	Fig. 4
2xCut	AGCAGTCCGCTGGATCTGAATGT	Fig. 4
3xN	GTGCGCGACTGCGACGTCGGCTG	Fig. 4
3xN	CGAATTTGCCAAACACCGTTCGC	Fig. 4
3xN	CCATTGAGTTGTGTAACGCATGT	Fig. 4
