## Supplementary material for "Multiplexed conditional genome editing with Cas12a in *Drosophila*": SupplTab2

### Sheet: Sheet1
Used for crRNA genotyping:
U63seqfwd2	ACGTTTTATAACTTATGCCCCTAAG	Use Ta of 63C.
pCFD8genorev2	AAAAAATGCACCAGCCGGG
Primers and gBlocks used to generate act5c-LbCas12a:
Cas12agBlock1	TCCATTGCAGCTTACAGGATCGATCCCCGGGAATTCACCATGAGCAAGCTGGAGAAGTTTACAAACTGCTACTCCCTGTCTAAGACCCTGAGGTTCAAGGCCATCCCTGTGGGCAAGACCCAGGAGAACATCGACAATAAGCGGCTGCTGGTGGAGGACGAGAAGAGAGCCGAGGATTATAAGGGCGTGAAGAAGCTGCTGGATCGCTACTATCTGTCTTTTATCAACGACGTGCTGCACAGCATCAAGCTGAAGAATCTGAACAATTACATCAGCCTGTTCCGGAAGAAAACCAGAACCGAGAAGGAGAATAAGGAGCTGGAGAACCTGGAGATCAATCTGCGGAAGGAGATCGCCAAGGCCTTCAAGGGCAACGAGGGCTACAAGTCCCTGTTTAAG…
Cas12agBlock2	TGCTGGAGGTGTTTAGAAACACCCTGAACAAGAACAGCGAGATCTTCAGCTCCATCAAGAAGCTGGAGAAGCTGTTCAAGAATTTTGACGAGTACTCTAGCGCCGGCATCTTTGTGAAGAACGGCCCCGCCATCAGCACAATCTCCAAGGATATCTTCGGCGAGTGGAACGTGATCCGGGACAAGTGGAATGCCGAGTATGACGATATCCACCTGAAGAAGAAGGCCGTGGTGACCGAGAAGTACGAGGACGATCGGAGAAAGTCCTTCAAGAAGATCGGCTCCTTTTCTCTGGAGCAGCTGCAGGAGTACGCCGACGCCGATCTGTCTGTGGTGGAGAAGCTGAAGGAGATCATCATCCAGAAGGTGGATGAGATCTACAAGGTGTATGGCTCCTCTG…
Cas12agBlock3	CTACAAGAATGGCACATTCAAGAAGGGCGATATGTTTAACCTGAATGACTGTCACAAGCTGATCGACTTCTTTAAGGATAGCATCTCCCGGTATCCAAAGTGGTCCAATGCCTACGATTTCAACTTTTCTGAGACAGAGAAGTATAAGGACATCGCCGGCTTTTACAGAGAGGTGGAGGAGCAGGGCTATAAGGTGAGCTTCGAGTCTGCCAGCAAGAAGGAGGTGGATAAGCTGGTGGAGGAGGGCAAGCTGTATATGTTCCAGATCTATAACAAGGACTTTTCCGATAAGTCTCACGGCACACCCAATCTGCACACCATGTACTTCAAGCTGCTGTTTGACGAGAACAATCACGGACAGATCAGGCTGAGCGGAGGAGCAGAGCTGTTCATGAGGCG…
Cas12agBlock4	CGCGTGAAGGTGGAGAAGCAGGTGTATCAGAAGTTCGAGAAGATGCTGATCGATAAGCTGAACTACATGGTGGACAAGAAGTCTAATCCTTGTGCAACAGGCGGCGCCCTGAAGGGCTATCAGATCACCAATAAGTTCGAGAGCTTTAAGTCCATGTCTACCCAGAACGGCTTCATCTTTTACATCCCTGCCTGGCTGACATCCAAGATCGATCCATCTACCGGCTTTGTGAACCTGCTGAAAACCAAGTATACCAGCATCGCCGATTCCAAGAAGTTCATCAGCTCCTTTGACAGGATCATGTACGTGCCCGAGGAGGATCTGTTCGAGTTTGCCCTGGACTATAAGAACTTCTCTCGCACAGACGCCGATTACATCAAGAAGTGGAAGCTGTACTCC…
Cas12agBlock5	GATGCGGAACAGCATCACAGGCCGCACCGACGTGGATTTTCTGATCAGCCCTGTGAAGAACTCCGACGGCATCTTCTACGATAGCCGGAACTATGAGGCCCAGGAGAATGCCATCCTGCCAAAGAACGCCGACGCCAATGGCGCCTATAACATCGCCAGAAAGGTGCTGTGGGCCATCGGCCAGTTCAAGAAGGCCGAGGACGAGAAGCTGGATAAGGTGAAGATCGCCATCTCTAACAAGGAGTGGCTGGAGTACGCCCAGACCAGCGTGAAGCACAAAAGGCCGGCGGCCACGAAAAAGGCCGGCCAGGCAAAAAAGAAAAAGGGATCCTACCCATACGATGTTCCAGATTACGCTTATCCCTACGACGTGCCTGATTATGCATACCCATATGATGT…
Cas12agBlock1ampfwd	TCCATTGCAGCTTACAGGATCG
Cas12agBlock1amprev	TGTTCAGGGTGTTTCTAAACACCTCC
Cas12agBlock2ampfwd	TGCTGGAGGTGTTTAGAAACACC
Cas12agBlock2amprev	TCGCCCTTCTTGAATGTGCCA
Cas12agBlock3ampfwd	CTACAAGAATGGCACATTCAAGAAGG
Cas12agBlock3amprev	TCTGATACACCTGCTTCTCCACC
Cas12agBlock4ampfwd	CGCGTGAAGGTGGAGAAGCA
Cas12agBlock4amprev	TCGGTGCGGCCTGTGATGCT
Cas12agBlock5ampfwd	GATGCGGAACAGCATCACAGG
Cas12agBlock5amprev	AGGTTCCTTCACAAAGATCCTCTAGA
Sequencing primers:
hLbCpf1rev1	CGTCCTCCACCAGCAGCCGCT
hLbCpf1fwd1	GTTTACAAACTGCTACTCCCTG
hLbCpf1fwd2	CCATCGCCTTCAGGTGTATCAAC
hLbCpf1fwd3	CCGGCATCTTTGTGAAGAACG
hLbCpf1fwd4	ACGATGCCATCCGCAATTATGTG
hLbCpf1fwd5	TTTACAGAGAGGTGGAGGAGCAG
hLbCpf1fwd6	GCGAGCGCAATCTGCTGTATATC
hLbCpf1fwd7	TCGATCCATCTACCGGCTTTGTG
hLbCpf1fwd8	GCCATCGGCCAGTTCAAGAAG
Primers used to generate UAS-LbCas12a:
UASLbCas12afwd	AAGAGAACTCTGAATAGGGAATTGGGAATTCACCATGAGCAAGCTG
UASLbCas12arev	AAGTAAGGTTCCTTCACAAAGATCCTCTAGTTAGGCATAGTCGGGGACAT
gBlock used to generate pCFD8:
pCFD8gBlock	GCGGCCCGGGTTCGATTCCCGGCCGATGCATAATTTCTACTAAGTGTAGATGGGTCTTCGTTATCAGAAGACCTAACAAAGCACCAGTGGTCTAGTGGTAGAATAGTACCCTGCCACGGTACAGACCCGGGTTCGATTCCCGGCTGGTGCATTTTTTTGCCTACCTGGAGCCTGAGAGTTGTTCAATAAAATAAAAATGTTTCGTTTTTTTGCTTTCGCCAGTATTTATTATTTTTCATCAATATGTATTCAATTTGGTATGTATTTAGTAATTGTAATATATAGACAATGGTTTTCCGTTGACGTACATACATCTGACGTGTGTTTATTTAGACATAATAGTTATGTTTTCACATCTTTTTAATGTTCGCTTAATGCGTATGCATTCGCTAGAGTGGT…
Target sites of crRNAs reported in Fig.1
Name	Target
e	CAGGGAACTCCCACGTTATCCAC
e2	CCTGGCCAGCAGCTTCTTCGACT
e3	GGTCTGCTCCGGAGAACCCCTAT
e4	TGAGCAGCTCCGCCTCCCTCCAT
e5	AAGACGGCCCTAACCTTCGTGGA
e6	CGTACACCGCCAACGAGGCGGTG
e7	GCATACAGTTCGGTGGTGGATAA
e8	CCCATCGATCCCAGCTTCCCGGC
e9	GCTGCAGGAACCGGCCGTGGGTC
y	GCAATCGGTTATTCGTCACTGTT
se	TGAATATCTGGACGAGCAGTATC
Primers for Amp-seq reported in Fig.1
Amplification of target sites e, e6 and e7
e7_8seqfwd	TCCCTACACGACGctcttccgatctTCCCGGCGAACCGCATTCA
e7_8seqrev	AGTTCAGACGTGTGctcttccgatctCGTACTGCCCGAGGTGTAGA
Amplification of target site e2
e2seqfwd	TCCCTACACGACGctcttccgatctCGCTCGTTGCTCATGTATCTG
e2seqrev	AGTTCAGACGTGTGctcttccgatctGGGCACATTATCGTACAAACTCAG
Amplification of the target site e3
e3seqfwd	TCCCTACACGACGctcttccgatctGATCAGGCGTCTCGTACTGG
e3seqrev	AGTTCAGACGTGTGctcttccgatctTCGCACGCAAAGTAGGTGAC
Amplification of the target site e4
e4seqfwd	TCCCTACACGACGctcttccgatctGCCCAAGGCAGTGACCAAG
e4seqrev	AGTTCAGACGTGTGctcttccgatctGGTGCACGCCCTCATCGAA
Amplification of the target site e5
e5seqfwd	TCCCTACACGACGctcttccgatctTGCCCAAGGGAGTGCGTCT
e5seqrev	AGTTCAGACGTGTGctcttccgatctGATCTTATAACGCTCCAACAGGG
Amplification of the target site e8
e9seqfwd	TCCCTACACGACGctcttccgatctAACAGCGATGGTGACTTCATCG
e9seqrev	AGTTCAGACGTGTGctcttccgatctCGGTGGTGGATAACGTGGG
Amplification of the target site e9
e10seqfwd	TCCCTACACGACGctcttccgatctATGCCGACAAGGTGGCTCTG
e10seqrev	AGTTCAGACGTGTGctcttccgatctGCCGCCAGCCTTCCAGATG
Amplification of the target site y
y5seqfwd	TCCCTACACGACGctcttccgatctTTGCTTTCCCGAATACCCGAC
y5seqrev	AGTTCAGACGTGTGctcttccgatctCCACTCAATCAGATATCTCTGATGCCC
Amplification of the target site se
se2seqfwd	TCCCTACACGACGctcttccgatctgaagggcagtgagctgcac
se2seqrev	AGTTCAGACGTGTGctcttccgatctGCACCCGTTGGGCAAATGG
Primers for nested PCR2 (introducing adaptors and indices)
F-Sq_Lib_D501	AATGATACGGCGACCACCGAGATCTACAC-TATAGCCT-ACACTCTTTCCCTACACGACGCTCTTCCGATCT
F-Sq_Lib_D502	AATGATACGGCGACCACCGAGATCTACAC-ATAGAGGC-ACACTCTTTCCCTACACGACGCTCTTCCGATCT
F-Sq_Lib_D503	AATGATACGGCGACCACCGAGATCTACAC-CCTATCCT-ACACTCTTTCCCTACACGACGCTCTTCCGATCT
F-Sq_Lib_D504	AATGATACGGCGACCACCGAGATCTACAC-GGCTCTGA-ACACTCTTTCCCTACACGACGCTCTTCCGATCT
F-Sq_Lib_D505	AATGATACGGCGACCACCGAGATCTACAC-AGGCGAAG-ACACTCTTTCCCTACACGACGCTCTTCCGATCT
F-Sq_Lib_D506	AATGATACGGCGACCACCGAGATCTACAC-TAATCTTA-ACACTCTTTCCCTACACGACGCTCTTCCGATCT
F-Sq_Lib_D507	AATGATACGGCGACCACCGAGATCTACAC-CAGGACGT-ACACTCTTTCCCTACACGACGCTCTTCCGATCT
F-Sq_Lib_D508	AATGATACGGCGACCACCGAGATCTACAC-GTACTGAC-ACACTCTTTCCCTACACGACGCTCTTCCGATCT
R_sq_lib_D701	caagcagaagacggcatacgagat-cgagtaat-gtgactggagttcagacgtgtgctcttccgatc
R_sq_lib_D702	caagcagaagacggcatacgagat-tctccgga-gtgactggagttcagacgtgtgctcttccgatc
R_sq_lib_D704	caagcagaagacggcatacgagat-ggaatctc-gtgactggagttcagacgtgtgctcttccgatc
R_sq_lib_D705	caagcagaagacggcatacgagat-ttctgaat-gtgactggagttcagacgtgtgctcttccgatc
R_sq_lib_D706	caagcagaagacggcatacgagat-acgaattc-gtgactggagttcagacgtgtgctcttccgatc
R_sq_lib_D707	caagcagaagacggcatacgagat-agcttctg-gtgactggagttcagacgtgtgctcttccgatc
R_sq_lib_D708	caagcagaagacggcatacgagat-gcgcatta-gtgactggagttcagacgtgtgctcttccgatc
R_sq_lib_D709	caagcagaagacggcatacgagat-catagccg-gtgactggagttcagacgtgtgctcttccgatc
R_sq_lib_D710	caagcagaagacggcatacgagat-ttcgcgga-gtgactggagttcagacgtgtgctcttccgatc
R_sq_lib_D711	caagcagaagacggcatacgagat-gcgcgaga-gtgactggagttcagacgtgtgctcttccgatc
R_sq_lib_D712	caagcagaagacggcatacgagat-ctatcgct-gtgactggagttcagacgtgtgctcttccgatc
Primers for genotyping (Results presented in Fig.2 and 4)
evigenofwd2	CTTTACGCCCACCCAACTGTG
evigenorev2	TAACGCGAGCGAATGGTCGAC
y4seqfwd	TCCCTACACGACGctcttccgatctGTGACCCTGATCACCTTGGTG
Target site in y was amplified with with y4seqfwd and y5seqrev (see above).
Target site in e was amplified with e7_8seqfwd and e7_8seqrev (see above).
