## Supplemental Data 1 for "Multiplexed conditional genome editing with Cas12a in *Drosophila*"

### Sheet: Sheet1
Fly line	Genotype	used in	internal Ref	Source
act-AsCas12a	P{ry[+t7.2]=hsFLP}12, y[1] w[*]; P{y[+t7.7] w[+mC]=act-AsCas12a}attP40	Fig.1	pFP807	Port and Bullock, 2016
act-LbCas12a	P{ry[+t7.2]=hsFLP}12, y[1] w[*]; P{y[+t7.7] w[+mC]=act-LbCas12a}attP40	Fig. 1,2,3	pFP808	this study
UAS-LbCas12a	P{ry[+t7.2]=hsFLP}12, y[1] w[*]; P{y[+t7.7] w[+mC]=UAS-LbCas12a}attP40	Fig. 4	pFP915	this study
U6:3-LbcrRNA-e	P{ry[+t7.2]=hsFLP}12, y[1] w[*]; P{y[+t7.7] w[+mC]=U6:3-LbcrRNA-e}attP40	Fig.1	pFP933	this study
U6:3-AscrRNA-e	P{ry[+t7.2]=hsFLP}12, y[1] w[*]; P{y[+t7.7] w[+mC]=U6:3-AscrRNA-e}attP40	Fig.1	pFP803/pFP931	Port and Bullock, 2016 / this study
U6:3-LbcrRNA-e2	P{ry[+t7.2]=hsFLP}12, y[1] w[*]; P{y[+t7.7] w[+mC]=U6:3-LbcrRNA-e2}attP40	Fig.1	pFP924	this study
U6:3-AscrRNA-e2	P{ry[+t7.2]=hsFLP}12, y[1] w[*]; P{y[+t7.7] w[+mC]=U6:3-AscrRNA-e2}attP40	Fig.1	pFP930	this study
U6:3-LbcrRNA-e3	P{ry[+t7.2]=hsFLP}12, y[1] w[*]; P{y[+t7.7] w[+mC]=U6:3-LbcrRNA-e3}attP40	Fig.1	pFP932	this study
U6:3-AscrRNA-e3	P{ry[+t7.2]=hsFLP}12, y[1] w[*]; P{y[+t7.7] w[+mC]=U6:3-AscrRNA-e3}attP40	Fig.1	pFP921	this study
U6:3-LbcrRNA-e4	P{ry[+t7.2]=hsFLP}12, y[1] w[*]; P{y[+t7.7] w[+mC]=U6:3-LbcrRNA-e4}attP40	Fig.1	pFP927	this study
U6:3-AscrRNA-e4	P{ry[+t7.2]=hsFLP}12, y[1] w[*]; P{y[+t7.7] w[+mC]=U6:3-AscrRNA-e4}attP40	Fig.1	pFP916	this study
U6:3-LbcrRNA-e5	P{ry[+t7.2]=hsFLP}12, y[1] w[*]; P{y[+t7.7] w[+mC]=U6:3-LbcrRNA-e5}attP40	Fig.1	pFP923	this study
U6:3-AscrRNA-e5	P{ry[+t7.2]=hsFLP}12, y[1] w[*]; P{y[+t7.7] w[+mC]=U6:3-AscrRNA-e5}attP40	Fig.1	pFP920	this study
U6:3-LbcrRNA-e6	P{ry[+t7.2]=hsFLP}12, y[1] w[*]; P{y[+t7.7] w[+mC]=U6:3-LbcrRNA-e6}attP40	Fig.1	pFP926	this study
U6:3-AscrRNA-e6	P{ry[+t7.2]=hsFLP}12, y[1] w[*]; P{y[+t7.7] w[+mC]=U6:3-AscrRNA-e6}attP40	Fig.1	pFP917	this study
U6:3-LbcrRNA-e7	P{ry[+t7.2]=hsFLP}12, y[1] w[*]; P{y[+t7.7] w[+mC]=U6:3-LbcrRNA-e7}attP40	Fig.1	pFP922	this study
U6:3-AscrRNA-e7	P{ry[+t7.2]=hsFLP}12, y[1] w[*]; P{y[+t7.7] w[+mC]=U6:3-AscrRNA-e7}attP40	Fig.1	pFP918	this study
U6:3-LbcrRNA-e8	P{ry[+t7.2]=hsFLP}12, y[1] w[*]; P{y[+t7.7] w[+mC]=U6:3-LbcrRNA-e8}attP40	Fig.1	pFP934	this study
U6:3-AscrRNA-e8	P{ry[+t7.2]=hsFLP}12, y[1] w[*]; P{y[+t7.7] w[+mC]=U6:3-AscrRNA-e8}attP40	Fig.1	pFP919	this study
U6:3-LbcrRNA-e9	P{ry[+t7.2]=hsFLP}12, y[1] w[*]; P{y[+t7.7] w[+mC]=U6:3-LbcrRNA-e9}attP40	Fig.1	pFP925	this study
U6:3-AscrRNA-e9	P{ry[+t7.2]=hsFLP}12, y[1] w[*]; P{y[+t7.7] w[+mC]=U6:3-AscrRNA-e9}attP40	Fig.1	pFP929	this study
U6:3-LbcrRNA-y	P{ry[+t7.2]=hsFLP}12, y[1] w[*]; P{y[+t7.7] w[+mC]=U6:3-LbcrRNA-y}attP40	Fig.1	pFP941	this study
U6:3-AscrRNA-y	P{ry[+t7.2]=hsFLP}12, y[1] w[*]; P{y[+t7.7] w[+mC]=U6:3-AscrRNA-y}attP40	Fig.1	pFP935	this study
U6:3-LbcrRNA-se	P{ry[+t7.2]=hsFLP}12, y[1] w[*]; P{y[+t7.7] w[+mC]=U6:3-LbcrRNA-se}attP40	Fig.1	pFP939	this study
U6:3-AscrRNA-se	P{ry[+t7.2]=hsFLP}12, y[1] w[*]; P{y[+t7.7] w[+mC]=U6:3-AscrRNA-se}attP40	Fig.1	pFP959	this study
U6:3-LbcrRNA-evi3x	P{ry[+t7.2]=hsFLP}12, y[1] w[*]; P{y[+t7.7] w[+mC]=U6:3-LbcrRNA-evi3x}attP40	Fig.2,4	pFP890	this study
U6:3-LbcrRNA-y3x	P{ry[+t7.2]=hsFLP}12, y[1] w[*]; P{y[+t7.7] w[+mC]=U6:3-LbcrRNA-y3x}attP40	Fig.2,4	pFP891	this study
U6:3-LbcrRNA-cut2x	P{ry[+t7.2]=hsFLP}12, y[1] w[*]; P{y[+t7.7] w[+mC]=U6:3-LbcrRNA-cut2x}attP40	Fig.4	pFP964	this study
U6:3-LbcrRNA-N3x	P{ry[+t7.2]=hsFLP}12, y[1] w[*]; P{y[+t7.7] w[+mC]=U6:3-LbcrRNA-N3x}attP40	Fig.4	pFP980	this study
U6:3-LbcrRNA-p38a3x	P{ry[+t7.2]=hsFLP}12, y[1] w[*]; P{y[+t7.7] w[+mC]=U6:3-LbcrRNA-p38a3x}attP40	Fig.3	pFP1081	this study
U6:3-LbcrRNA-Pka-C3_3x	P{ry[+t7.2]=hsFLP}12, y[1] w[*]; P{y[+t7.7] w[+mC]=U6:3-LbcrRNA-Pka-C3_3x}attP40	Fig.3	pFP1078	this study
U6:3-LbcrRNA-babo3x	P{ry[+t7.2]=hsFLP}12, y[1] w[*]; P{y[+t7.7] w[+mC]=U6:3-LbcrRNA-babo3x}attP40	Fig.3	pFP1076	this study
U6:3-LbcrRNA-Cdk2_3x	P{ry[+t7.2]=hsFLP}12, y[1] w[*]; P{y[+t7.7] w[+mC]=U6:3-LbcrRNA-Cdk2_3x}attP40	Fig.3	pFP1073	this study
U6:3-LbcrRNA-ksr3x	P{ry[+t7.2]=hsFLP}12, y[1] w[*]; P{y[+t7.7] w[+mC]=U6:3-LbcrRNA-ksr3x}attP40	Fig.3	pFP1072	this study
U6:3-LbcrRNA-wit3x	P{ry[+t7.2]=hsFLP}12, y[1] w[*]; P{y[+t7.7] w[+mC]=U6:3-LbcrRNA-wit3x}attP40	Fig.3	pFP1069	this study
U6:3-LbcrRNA-aurA3x	P{ry[+t7.2]=hsFLP}12, y[1] w[*]; P{y[+t7.7] w[+mC]=U6:3-LbcrRNA-aurA3x}attP40	Fig.3	pFP1068	this study
U6:3-LbcrRNA-CamKI3x	P{ry[+t7.2]=hsFLP}12, y[1] w[*]; P{y[+t7.7] w[+mC]=U6:3-LbcrRNA-CamKI3x}attP40	Fig.3	pFP1066	this study
U6:3-LbcrRNA-Ask1_3x	P{ry[+t7.2]=hsFLP}12, y[1] w[*]; P{y[+t7.7] w[+mC]=U6:3-LbcrRNA-Ask1_3x}attP40	Fig.3	pFP1064	this study
U6:3-LbcrRNA-Eip63E_3x	P{ry[+t7.2]=hsFLP}12, y[1] w[*]; P{y[+t7.7] w[+mC]=U6:3-LbcrRNA-Eip63E_3x}attP40	Fig.3	pFP1063	this study
U6:3-LbcrRNA-inaC_3x	P{ry[+t7.2]=hsFLP}12, y[1] w[*]; P{y[+t7.7] w[+mC]=U6:3-LbcrRNA-inaC_3x}attP40	Fig.3	pFP1062	this study
U6:3-LbcrRNA-Cdk8_3x	P{ry[+t7.2]=hsFLP}12, y[1] w[*]; P{y[+t7.7] w[+mC]=U6:3-LbcrRNA-Cdk8_3x}attP40	Fig.3	pFP1061	this study
U6:3-LbcrRNA-rl_3x	P{ry[+t7.2]=hsFLP}12, y[1] w[*]; P{y[+t7.7] w[+mC]=U6:3-LbcrRNA-rl_3x}attP40	Fig.3	pFP1060	this study
U6:3-LbcrRNA-Pdk_3x	P{ry[+t7.2]=hsFLP}12, y[1] w[*]; P{y[+t7.7] w[+mC]=U6:3-LbcrRNA-Pdk_3x}attP40	Fig.3	pFP1059	this study
U6:3-LbcrRNA-trc_3x	P{ry[+t7.2]=hsFLP}12, y[1] w[*]; P{y[+t7.7] w[+mC]=U6:3-LbcrRNA-trc_3x}attP40	Fig.3	pFP1058	this study
U6:3-LbcrRNA-aurB_3x	P{ry[+t7.2]=hsFLP}12, y[1] w[*]; P{y[+t7.7] w[+mC]=U6:3-LbcrRNA-aurB_3x}attP40	Fig.3	pFP1056	this study
U6:3-LbcrRNA-Pdk1_3x	P{ry[+t7.2]=hsFLP}12, y[1] w[*]; P{y[+t7.7] w[+mC]=U6:3-LbcrRNA-Pdk1_3x}attP40	Fig.3	pFP1055	this study
U6:3-LbcrRNA-Pkg21D_3x	P{ry[+t7.2]=hsFLP}12, y[1] w[*]; P{y[+t7.7] w[+mC]=U6:3-LbcrRNA-Pkg21D_3x}attP40	Fig.3	pFP1054	this study
U6:3-LbcrRNA-hop3x	P{ry[+t7.2]=hsFLP}12, y[1] w[*]; P{y[+t7.7] w[+mC]=U6:3-LbcrRNA-hop3x}attP40	Fig.3	pFP1053	this study
U6:3-LbcrRNA-MAPk-Ak2_3x	P{ry[+t7.2]=hsFLP}12, y[1] w[*]; P{y[+t7.7] w[+mC]=U6:3-LbcrRNA-MAPk-Ak2_3x}attP40	Fig.3	pFP1052	this study
U6:3-LbcrRNA-cdi_3x	P{ry[+t7.2]=hsFLP}12, y[1] w[*]; P{y[+t7.7] w[+mC]=U6:3-LbcrRNA-cdi_3x}attP40	Fig.3	pFP1051	this study
U6:3-LbcrRNA-Gcn2_3x	P{ry[+t7.2]=hsFLP}12, y[1] w[*]; P{y[+t7.7] w[+mC]=U6:3-LbcrRNA-Gcn2_3x}attP40	Fig.3	pFP1050	this study
U6:3-LbcrRNA-Cdc2rk_3x	P{ry[+t7.2]=hsFLP}12, y[1] w[*]; P{y[+t7.7] w[+mC]=U6:3-LbcrRNA-Cdc2rk_3x}attP40	Fig.3	pFP1049	this study
U6:3-LbcrRNA-Shark_3x	P{ry[+t7.2]=hsFLP}12, y[1] w[*]; P{y[+t7.7] w[+mC]=U6:3-LbcrRNA-Shark_3x}attP40	Fig.3	pFP1048	this study
U6:3-LbcrRNA-htl_3x	P{ry[+t7.2]=hsFLP}12, y[1] w[*]; P{y[+t7.7] w[+mC]=U6:3-LbcrRNA-htl_3x}attP40	Fig.3	pFP1047	this study
U6:3-LbcrRNA-Nrk_3x	P{ry[+t7.2]=hsFLP}12, y[1] w[*]; P{y[+t7.7] w[+mC]=U6:3-LbcrRNA-Nrk_3x}attP40	Fig.3	pFP1046	this study
U6:3-LbcrRNA-bt_3x	P{ry[+t7.2]=hsFLP}12, y[1] w[*]; P{y[+t7.7] w[+mC]=U6:3-LbcrRNA-bt_3x}attP40	Fig.3	pFP1044	this study
U6:3-LbcrRNA-dnt_3x	P{ry[+t7.2]=hsFLP}12, y[1] w[*]; P{y[+t7.7] w[+mC]=U6:3-LbcrRNA-dnt_3x}attP40	Fig.3	pFP1030	this study
U6:3-LbcrRNA-sgg3x	P{ry[+t7.2]=hsFLP}12, y[1] w[*]; P{y[+t7.7] w[+mC]=U6:3-LbcrRNA-sgg3x}attP40	Fig.3	pFP1029	this study
U6:3-LbcrRNA-hep_3x	P{ry[+t7.2]=hsFLP}12, y[1] w[*]; P{y[+t7.7] w[+mC]=U6:3-LbcrRNA-hep_3x}attP40	Fig.3	pFP1028	this study
U6:3-LbcrRNA-wts_3x	P{ry[+t7.2]=hsFLP}12, y[1] w[*]; P{y[+t7.7] w[+mC]=U6:3-LbcrRNA-wts_3x}attP40	Fig.3	pFP1027	this study
U6:3-LbcrRNA-Mps1_3x	P{ry[+t7.2]=hsFLP}12, y[1] w[*]; P{y[+t7.7] w[+mC]=U6:3-LbcrRNA-Mps1_3x}attP40	Fig.3	pFP1026	this study
U6:3-LbcrRNA-Akt1_3x	P{ry[+t7.2]=hsFLP}12, y[1] w[*]; P{y[+t7.7] w[+mC]=U6:3-LbcrRNA-Akt1_3x}attP40	Fig.3	pFP1025	this study
U6:3-LbcrRNA-put_3x	P{ry[+t7.2]=hsFLP}12, y[1] w[*]; P{y[+t7.7] w[+mC]=U6:3-LbcrRNA-put_3x}attP40	Fig.3	pFP1023	this study
U6:3-LbcrRNA-Abl_3x	P{ry[+t7.2]=hsFLP}12, y[1] w[*]; P{y[+t7.7] w[+mC]=U6:3-LbcrRNA-Abl_3x}attP40	Fig.3	pFP1021	this study
U6:3-LbcrRNA-sax_3x	P{ry[+t7.2]=hsFLP}12, y[1] w[*]; P{y[+t7.7] w[+mC]=U6:3-LbcrRNA-sax_3x}attP40	Fig.3	pFP1020	this study
U6:3-LbcrRNA-Ikkb_3x	P{ry[+t7.2]=hsFLP}12, y[1] w[*]; P{y[+t7.7] w[+mC]=U6:3-LbcrRNA-Ikkb_3x}attP40	Fig.3	pFP1018	this study
U6:3-LbcrRNA-Ror_3x	P{ry[+t7.2]=hsFLP}12, y[1] w[*]; P{y[+t7.7] w[+mC]=U6:3-LbcrRNA-Ror_3x}attP40	Fig.3	pFP1015	this study
U6:3-LbcrRNA-Raf_3x	P{ry[+t7.2]=hsFLP}12, y[1] w[*]; P{y[+t7.7] w[+mC]=U6:3-LbcrRNA-Raf_3x}attP40	Fig.3	pFP1013	this study
hh-Gal4 UAS-LbCas12a	P{ry[+t7.2]=hsFLP}12, y[1] w[*]; P{y[+t7.7] w[+mC]=UAS-LbCas12a}attP40; P{Gal4}hh-Gal4/TM6B	Fig. 4	na	this study
nub-Gal4 UAS-LbCas12a	P{ry[+t7.2]=hsFLP}12, y[1] w[*]; P{Gal4}nub-Gal4, P{y[+t7.7] w[+mC]=UAS-LbCas12a}attP40	Fig. 4	na	this study
dpp-Gal4 UAS-LbCas12a	P{ry[+t7.2]=hsFLP}12, y[1] w[*]; P{y[+t7.7] w[+mC]=UAS-LbCas12a}attP40; P{Gal4}dpp-Gal4/TM6B	Suppl. Fig. 3	na	this study
ap-Gal4 UAS-LbCas12a	P{ry[+t7.2]=hsFLP}12, y[1] w[*]; P{Gal4}ap-Gal4 P{y[+t7.7] w[+mC]=UAS-LbCas12a}attP40/CyO, P{GFP, w[-]}	Suppl. Fig. 3	na	this study
esg-Gal4 UAS-LbCas12a UAS-GFP	P{ry[+t7.2]=hsFLP}12, y[1] w[*]; P{Gal4}esg-Gal4 P{w[+mC]=UAS-GFP} P{y[+t7.7] w[+mC]=UAS-LbCas12a}attP40/CyO, P{GFP, w[-]}	Fig. 4	na	this study
GMR-Gal4 UAS-LbCas12a	P{ry[+t7.2]=hsFLP}12, y[1] w[*]; P{Gal4}GMR-Gal4 P{y[+t7.7] w[+mC]=UAS-LbCas12a}attP40/CyO, P{GFP, w[-]}	Suppl. Fig. 3	na	this study
UAS-GC3Ai	w[*]; P{ w[+mC]=UAS-GC3Ai}	Suppl. Fig. 4	na	Schott et al., 2017
